# Acclimation of *Dunaliella salina* to Olive Mill Wastewater: Oxidative Stress, Genotoxicity and the Role of Light Availability

**DOI:** 10.64898/2026.11.25.769106

**Authors:** Filippo Drigo, Lorenzo Mollo, Fabio Marcheggiani, Luca Tiano, Alessandra Norici

## Abstract

Freshwater resources are limited, and their availability is threatened by global climate change. Microalgae-based wastewater treatment enables water recovery for human activities, as microalgae can grow in wastewater while simultaneously removing contaminants within a circular economy framework. An example is OMWW. Thus, we tested the early and prolonged responses to tyrosol, *p*-coumaric acid, caffeic acid, their mixture and 10% OMWW on non-acclimated *Dunaliella salina* (Chlorophyta), analysing the effects through the DPPH and Comet assays. *D. salina* exhibited transient physiological damage after 1 day of exposure, whereas no detrimental effects were detected after 8 days, indicating the ability to withstand the toxicity of phenolic compounds and OMWW. Afterwards, we characterised the growth of acclimated *D. salina* cells to 10% OMWW at 100 and 300 μmol photons m⁻²s⁻¹, analysing the growth rate, pigment content, macromolecular composition and biomass reduction index. We observed that *D. salina* was able to grow similarly to the control in 10% OMWW when exposed to 300 μmol photons m⁻²s⁻¹, with a similar chl*a*/chl*b* ratio and carotenoids, a higher amount of proteins and carbohydrates and a more reduced biomass. In conclusion, *D. salina* demonstrated a high degree of tolerance to OMWW and high acclimatation capability. Moreover, this study indicates that growth of *D. salina* in OMWW is strongly light-dependent.

**Highlights:**

- Exposure to OMWW causes a transient oxidative and genotoxic stress response in *D. salina*.
- *D. salina* exhibits a remarkable acclimation capacity, mitigating the initial harmful effects of OMWW over time.
- Tyrosol is likely one of the main factors underlying the early toxicity observed following exposure.
- Light availability strongly influences the success of *D. salina* cultivation in OMWW.
- Although OMWW improves biomass biochemical composition, *D. salina* shows limited capacity for phenolic compound removal.
