## Supplementary Tables 1 and 3 for "Acclimation of *Dunaliella salina* to Olive Mill Wastewater: Oxidative Stress, Genotoxicity and the Role of Light Availability"

### Sheet: Supplementary Table 1
Supplementary Table 1 Summary of one-way ANOVA Tukey's post hoc test. Results of Tukey's post hoc test for significant findings conducted on D. salina for the genotoxic effects analysis of OMWW.
Tukey's post hoc test		Difference in Means	Lower	Upper	adjustaed p-value	Figure/Table
Parameter	Comparison
Growth rate (d-1)	CTRLL-Caf	0.0320667	-0.0131243	0.0772576	0.210851	Table 1
	Cum-Caf	0.0244	-0.020791	0.069591	0.435388
	Mix-Caf	0.0048	-0.040391	0.049991	0.996248
	Tir-Caf	0.0213333	-0.0238576	0.0665243	0.554534
	Cum-CTRLL	-0.00766667	-0.0528576	0.0375243	0.978309
	Mix-CTRLL	-0.0272667	-0.0724576	0.0179243	0.337724
	Tir-CTRLL	-0.0107333	-0.0559243	0.0344576	0.930268
	Mix-Cum	-0.0196	-0.064791	0.025591	0.62562
	Tir-Cum	-0.00306667	-0.0482576	0.0421243	0.999345
	Tir-Mix	0.0165333	-0.0286576	0.0617243	0.749565
Cell density (cell mL-1)	CTRLL-Caf	85333.3	-39873.4	210540	0.239872	Table 1
	Cum-Caf	-566.667	-125773	124640	1
	Mix-Caf	-109767	-234973	15440.1	0.0935051
	Tir-Caf	56000	-69206.8	181207	0.600394
	Cum-CTRLL	-85900	-211107	39306.8	0.234977
	Mix-CTRLL	-195100	-320307	-69893.2	0.00316378
	Tir-CTRLL	-29333.3	-154540	95873.4	0.933352
	Mix-Cum	-109200	-234407	16006.8	0.095654
	Tir-Cum	56566.7	-68640.1	181773	0.591983
	Tir-Mix	165767	40559.9	290973	0.00972889
DPPH-2nd day	Tir-CTRLL	0.118333	-11.0184	11.2551	1	Figure 2A
	Cum-CTRLL	5.075	-7.12468	17.2747	0.736042
	Caf-CTRLL	7.99833	-3.1384	19.1351	0.220922
	Mix-CTRLL	4.57	-7.62968	16.7697	0.811556
	CTRHL-CTRLL	6.09	-6.10968	18.2897	0.570321
	AVHL-CTRLL	25.7483	14.6116	36.8851	0.000109447
	Cum-Tir	4.95667	-6.18006	16.0934	0.679037
	Caf-Tir	7.88	-2.081	17.841	0.152631
	Mix-Tir	4.45167	-6.68506	15.5884	0.766709
	CTRHL-Tir	5.97167	-5.16506	17.1084	0.497848
	AVHL-Tir	25.63	15.669	35.591	4.25347e-05
	Caf-Cum	2.92333	-8.2134	14.0601	0.954151
	Mix-Cum	-0.505	-12.7047	11.6947	0.999998
	CTRHL-Cum	1.015	-11.1847	13.2147	0.999902
	AVHL-Cum	20.6733	9.5366	31.8101	0.000698798
	Mix-Caf	-3.42833	-14.5651	7.7084	0.909458
	CTRHL-Caf	-1.90833	-13.0451	9.2284	0.994376
	AVHL-Caf	17.75	7.789	27.711	0.000972025
	CTRHL-Mix	1.52	-10.6797	13.7197	0.999011
	AVHL-Mix	21.1783	10.0416	32.3151	0.000573699
	AVHL-CTRHL	19.6583	8.5216	30.7951	0.00104831
DPPH-7th day	Tir-CTRLL	-5.87833	-13.6808	1.9241	0.201932	Figure 2B
	Cum-CTRLL	-7.80833	-15.6108	-0.00590386	0.0497757
	Caf-CTRLL	-12.9383	-20.7408	-5.1359	0.00103101
	Mix-CTRLL	-14.6817	-22.4841	-6.87924	0.000306564
	CTRHL-CTRLL	-3.455	-11.2574	4.34743	0.724532
	AVHL-CTRLL	-1.03833	-8.84076	6.7641	0.999001
	Cum-Tir	-1.93	-8.90871	5.04871	0.955407
	Caf-Tir	-7.06	-14.0387	-0.0812949	0.046653
	Mix-Tir	-8.80333	-15.782	-1.82463	0.0103858
	CTRHL-Tir	2.42333	-4.55537	9.40204	0.882522
	AVHL-Tir	4.84	-2.13871	11.8187	0.273588
	Caf-Cum	-5.13	-12.1087	1.84871	0.222041
	Mix-Cum	-6.87333	-13.852	0.105372	0.054684
	CTRHL-Cum	4.35333	-2.62537	11.332	0.378882
	AVHL-Cum	6.77	-0.208705	13.7487	0.0596846
	Mix-Caf	-1.74333	-8.72204	5.23537	0.972289
	CTRHL-Caf	9.48333	2.50463	16.462	0.00580357
	AVHL-Caf	11.9	4.92129	18.8787	0.000794441
	CTRHL-Mix	11.2267	4.24796	18.2054	0.0013619
	AVHL-Mix	13.6433	6.66463	20.622	0.000209136
	AVHL-CTRHL	2.41667	-4.56204	9.39537	0.883786
TL-1st day	Tir-CTRLL	8.5	-0.815953	17.816	0.0883608	Figure 3A
	Cum-CTRLL	3.08333	-6.23262	12.3993	0.950408
	Caf-CTRLL	3.58333	-5.73262	12.8993	0.89417
	Mix-CTRLL	-0.25	-9.56595	9.06595	1
	CTRHL-CTRLL	3.91667	-5.39929	13.2326	0.84223
	AVHL-CTRLL	5.75	-3.56595	15.066	0.451203
	H2O2.0.75mM-CTRLL	5.58333	-4.83222	15.9989	0.618901
	H2O2.1.5mM-CTRLL	18.5833	8.16778	28.9989	0.000254818
	Cum-Tir	-5.41667	-14.7326	3.89929	0.523511
	Caf-Tir	-4.91667	-14.2326	4.39929	0.636389
	Mix-Tir	-8.75	-18.066	0.565953	0.0744015
	CTRHL-Tir	-4.58333	-13.8993	4.73262	0.710562
	AVHL-Tir	-2.75	-12.066	6.56595	0.973842
	H2O2.0.75mM-Tir	-2.91667	-13.3322	7.49888	0.980833
	H2O2.1.5mM-Tir	10.0833	-0.332218	20.4989	0.0616817
	Caf-Cum	0.5	-8.81595	9.81595	1
	Mix-Cum	-3.33333	-12.6493	5.98262	0.925596
	CTRHL-Cum	0.833333	-8.48262	10.1493	0.999994
	AVHL-Cum	2.66667	-6.64929	11.9826	0.978158
	H2O2.0.75mM-Cum	2.5	-7.91555	12.9156	0.992661
	H2O2.1.5mM-Cum	15.5	5.08445	25.9156	0.00178913
	Mix-Caf	-3.83333	-13.1493	5.48262	0.856237
	CTRHL-Caf	0.333333	-8.98262	9.64929	1
	AVHL-Caf	2.16667	-7.14929	11.4826	0.99402
	H2O2.0.75mM-Caf	2	-8.41555	12.4156	0.998362
	H2O2.1.5mM-Caf	15	4.58445	25.4156	0.00247748
	CTRHL-Mix	4.16667	-5.14929	13.4826	0.796531
	AVHL-Mix	6	-3.31595	15.316	0.400035
	H2O2.0.75mM-Mix	5.83333	-4.58222	16.2489	0.568202
	H2O2.1.5mM-Mix	18.8333	8.41778	29.2489	0.000218697
	AVHL-CTRHL	1.83333	-7.48262	11.1493	0.998058
	H2O2.0.75mM-CTRHL	1.66667	-8.74888	12.0822	0.999552
	H2O2.1.5mM-CTRHL	14.6667	4.25112	25.0822	0.00308126
	H2O2.0.75mM-AVHL	-0.166667	-10.5822	10.2489	1
	H2O2.1.5mM-AVHL	12.8333	2.41778	23.2489	0.0103228
	H2O2.1.5mM-H2O2.0.75mM	13	1.59033	24.4097	0.0195179
TL-8th day	Tir-CTRLL	0.5	-2.87685	3.87685	0.999746	Figure 3B
	Cum-CTRLL	-0.5	-3.87685	2.87685	0.999746
	Caf-CTRLL	0	-3.37685	3.37685	1
	Mix-CTRLL	-1.16667	-4.54352	2.21019	0.937798
	CTRHL-CTRLL	0.666667	-2.71019	4.04352	0.998014
	AVHL-CTRLL	-0.666667	-4.04352	2.71019	0.998014
	H2O2.0.75mM-CTRLL	-0.333333	-4.10877	3.44211	0.999995
	H2O2.1.5mM-CTRLL	38.9167	35.1412	42.6921	2.34257e-14
	Cum-Tir	-1	-4.37685	2.37685	0.973355
	Caf-Tir	-0.5	-3.87685	2.87685	0.999746
	Mix-Tir	-1.66667	-5.04352	1.71019	0.707383
	CTRHL-Tir	0.166667	-3.21019	3.54352	1
	AVHL-Tir	-1.16667	-4.54352	2.21019	0.937798
	H2O2.0.75mM-Tir	-0.833333	-4.60877	2.94211	0.995765
	H2O2.1.5mM-Tir	38.4167	34.6412	42.1921	2.35367e-14
	Caf-Cum	0.5	-2.87685	3.87685	0.999746
	Mix-Cum	-0.666667	-4.04352	2.71019	0.998014
	CTRHL-Cum	1.16667	-2.21019	4.54352	0.937798
	AVHL-Cum	-0.166667	-3.54352	3.21019	1
	H2O2.0.75mM-Cum	0.166667	-3.60877	3.94211	1
	H2O2.1.5mM-Cum	39.4167	35.6412	43.1921	2.33147e-14
	Mix-Caf	-1.16667	-4.54352	2.21019	0.937798
	CTRHL-Caf	0.666667	-2.71019	4.04352	0.998014
	AVHL-Caf	-0.666667	-4.04352	2.71019	0.998014
	H2O2.0.75mM-Caf	-0.333333	-4.10877	3.44211	0.999995
	H2O2.1.5mM-Caf	38.9167	35.1412	42.6921	2.34257e-14
	CTRHL-Mix	1.83333	-1.54352	5.21019	0.604413
	AVHL-Mix	0.5	-2.87685	3.87685	0.999746
	H2O2.0.75mM-Mix	0.833333	-2.94211	4.60877	0.995765
	H2O2.1.5mM-Mix	40.0833	36.3079	43.8588	2.32037e-14
	AVHL-CTRHL	-1.33333	-4.71019	2.04352	0.880498
	H2O2.0.75mM-CTRHL	-1	-4.77544	2.77544	0.986334
	H2O2.1.5mM-CTRHL	38.25	34.4746	42.0254	2.35367e-14
	H2O2.0.75mM-AVHL	0.333333	-3.44211	4.10877	0.999995
	H2O2.1.5mM-AVHL	39.5833	35.8079	43.3588	2.33147e-14
	H2O2.1.5mM-H2O2.0.75mM	39.25	35.1142	43.3858	2.45359e-14
TI-1st day	Tir-CTRLL	11.1981	-2.74665	25.1429	0.172629	Figure 4A
	Cum-CTRLL	4.14566	-9.79912	18.0904	0.972746
	Caf-CTRLL	6.48075	-7.46403	20.4255	0.764166
	Mix-CTRLL	1.25688	-12.6879	15.2017	0.999994
	CTRHL-CTRLL	7.77723	-6.16756	21.722	0.573141
	AVHL-CTRLL	18.8466	4.90179	32.7914	0.00454051
	H2O2.0.75mM-CTRLL	8.25057	-7.34018	23.8413	0.63338
	H2O2.1.5mM-CTRLL	45.206	29.6153	60.7967	5.13555e-07
	Cum-Tir	-7.05248	-20.9973	6.89231	0.682408
	Caf-Tir	-4.71739	-18.6622	9.2274	0.944287
	Mix-Tir	-9.94126	-23.886	4.00352	0.284801
	CTRHL-Tir	-3.42091	-17.3657	10.5239	0.991558
	AVHL-Tir	7.64843	-6.29635	21.5932	0.59264
	H2O2.0.75mM-Tir	-2.94757	-18.5383	12.6432	0.99853
	H2O2.1.5mM-Tir	34.0079	18.4171	49.5986	2.27114e-05
	Caf-Cum	2.33509	-11.6097	16.2799	0.999379
	Mix-Cum	-2.88879	-16.8336	11.056	0.997238
	CTRHL-Cum	3.63156	-10.3132	17.5763	0.987694
	AVHL-Cum	14.7009	0.756124	28.6457	0.0348056
	H2O2.0.75mM-Cum	4.1049	-11.4858	19.6956	0.98683
	H2O2.1.5mM-Cum	41.0603	25.4696	56.6511	1.92452e-06
	Mix-Caf	-5.22388	-19.1687	8.72091	0.906696
	CTRHL-Caf	1.29647	-12.6483	15.2413	0.999993
	AVHL-Caf	12.3658	-1.57897	26.3106	0.103883
	H2O2.0.75mM-Caf	1.76981	-13.8209	17.3606	0.999965
	H2O2.1.5mM-Caf	38.7253	23.1345	54.316	4.21914e-06
	CTRHL-Mix	6.52035	-7.42443	20.4651	0.758744
	AVHL-Mix	17.5897	3.64491	31.5345	0.0084396
	H2O2.0.75mM-Mix	6.99369	-8.59705	22.5844	0.794156
	H2O2.1.5mM-Mix	43.9491	28.3584	59.5399	7.59363e-07
	AVHL-CTRHL	11.0693	-2.87544	25.0141	0.182162
	H2O2.0.75mM-CTRHL	0.473342	-15.1174	16.0641	1
	H2O2.1.5mM-CTRHL	37.4288	21.838	53.0195	6.61238e-06
	H2O2.0.75mM-AVHL	-10.596	-26.1867	4.99474	0.33738
	H2O2.1.5mM-AVHL	26.3594	10.7687	41.9502	0.000465774
	H2O2.1.5mM-H2O2.0.75mM	36.9554	19.8766	54.0342	2.5133e-05
TI-8th day	Tir-CTRLL	1.14031	-4.68481	6.96543	0.998127	Figure 4B
	Cum-CTRLL	1.51299	-4.31213	7.33811	0.987895
	Caf-CTRLL	0.661246	-5.16387	6.48636	0.999965
	Mix-CTRLL	-0.00908917	-5.83421	5.81603	1
	CTRHL-CTRLL	3.15603	-2.66909	8.98114	0.60677
	AVHL-CTRLL	5.861	0.0358817	11.6861	0.0479992
	H2O2.0.75mM-CTRLL	-0.534617	-7.04729	5.97806	0.999997
	H2O2.1.5mM-CTRLL	77.8051	71.2924	84.3178	2.28706e-14
	Cum-Tir	0.37268	-5.45244	6.1978	1
	Caf-Tir	-0.479065	-6.30418	5.34605	0.999997
	Mix-Tir	-1.1494	-6.97452	4.67572	0.998022
	CTRHL-Tir	2.01572	-3.8094	7.84083	0.937283
	AVHL-Tir	4.72069	-1.10443	10.5458	0.165324
	H2O2.0.75mM-Tir	-1.67493	-8.18761	4.83775	0.98862
	H2O2.1.5mM-Tir	76.6648	70.1521	83.1775	2.28706e-14
	Caf-Cum	-0.851745	-6.67686	4.97337	0.999769
	Mix-Cum	-1.52208	-7.3472	4.30304	0.987436
	CTRHL-Cum	1.64304	-4.18208	7.46815	0.979988
	AVHL-Cum	4.34801	-1.47711	10.1731	0.237976
	H2O2.0.75mM-Cum	-2.04761	-8.56029	4.46507	0.962555
	H2O2.1.5mM-Cum	76.2921	69.7794	82.8048	2.28706e-14
	Mix-Caf	-0.670335	-6.49545	5.15478	0.999962
	CTRHL-Caf	2.49478	-3.33033	8.3199	0.829404
	AVHL-Caf	5.19975	-0.625364	11.0249	0.100126
	H2O2.0.75mM-Caf	-1.19586	-7.70854	5.31682	0.998802
	H2O2.1.5mM-Caf	77.1439	70.6312	83.6565	2.28706e-14
	CTRHL-Mix	3.16512	-2.66	8.99023	0.603471
	AVHL-Mix	5.87009	0.0449708	11.6952	0.0475045
	H2O2.0.75mM-Mix	-0.525528	-7.03821	5.98715	0.999998
	H2O2.1.5mM-Mix	77.8142	71.3015	84.3269	2.28706e-14
	AVHL-CTRHL	2.70497	-3.12015	8.53009	0.76489
	H2O2.0.75mM-CTRHL	-3.69065	-10.2033	2.82203	0.554275
	H2O2.1.5mM-CTRHL	74.6491	68.1364	81.1618	2.29816e-14
	H2O2.0.75mM-AVHL	-6.39561	-12.9083	0.117063	0.0562986
	H2O2.1.5mM-AVHL	71.9441	65.4314	78.4568	2.30926e-14
	H2O2.1.5mM-H2O2.0.75mM	78.3397	71.2054	85.474	2.30926e-14
TM-1st day	Tir-CTRLL	0.943894	-0.256123	2.14391	0.189925	Figure 5A
	Cum-CTRLL	0.324726	-0.875292	1.52474	0.984417
	Caf-CTRLL	0.556039	-0.643979	1.75606	0.766796
	Mix-CTRLL	0.0478973	-1.15212	1.24791	1
	CTRHL-CTRLL	0.621397	-0.578621	1.82141	0.657275
	AVHL-CTRLL	1.88052	0.680502	3.08054	0.00105297
	H2O2.0.75mM-CTRLL	0.608821	-0.732839	1.95048	0.784676
	H2O2.1.5mM-CTRLL	9.66281	8.32115	11.0045	7.28639e-13
	Cum-Tir	-0.619169	-1.81919	0.580849	0.661158
	Caf-Tir	-0.387855	-1.58787	0.812162	0.956391
	Mix-Tir	-0.895997	-2.09601	0.304021	0.237678
	CTRHL-Tir	-0.322497	-1.52251	0.87752	0.985059
	AVHL-Tir	0.936625	-0.263392	2.13664	0.196632
	H2O2.0.75mM-Tir	-0.335073	-1.67673	1.00659	0.99054
	H2O2.1.5mM-Tir	8.71892	7.37726	10.0606	4.01912e-12
	Caf-Cum	0.231313	-0.968704	1.43133	0.998318
	Mix-Cum	-0.276828	-1.47685	0.923189	0.994331
	CTRHL-Cum	0.296671	-0.903346	1.49669	0.991131
	AVHL-Cum	1.55579	0.355777	2.75581	0.00662809
	H2O2.0.75mM-Cum	0.284096	-1.05756	1.62576	0.996795
	H2O2.1.5mM-Cum	9.33808	7.99642	10.6797	1.32927e-12
	Mix-Caf	-0.508141	-1.70816	0.691876	0.837356
	CTRHL-Caf	0.0653582	-1.13466	1.26538	1
	AVHL-Caf	1.32448	0.124463	2.5245	0.0248953
	H2O2.0.75mM-Caf	0.0527823	-1.28888	1.39444	1
	H2O2.1.5mM-Caf	9.10677	7.76511	10.4484	2.02327e-12
	CTRHL-Mix	0.5735	-0.626518	1.77352	0.73868
	AVHL-Mix	1.83262	0.632605	3.03264	0.0013756
	H2O2.0.75mM-Mix	0.560924	-0.780737	1.90258	0.845963
	H2O2.1.5mM-Mix	9.61491	8.27325	10.9566	7.96696e-13
	AVHL-CTRHL	1.25912	0.059105	2.45914	0.035989
	H2O2.0.75mM-CTRHL	-0.0125759	-1.35424	1.32908	1
	H2O2.1.5mM-CTRHL	9.04141	7.69975	10.3831	2.27496e-12
	H2O2.0.75mM-AVHL	-1.2717	-2.61336	0.069962	0.0703743
	H2O2.1.5mM-AVHL	7.78229	6.44063	9.12395	1.97903e-11
	H2O2.1.5mM-H2O2.0.75mM	9.05399	7.58427	10.5237	8.74301e-12
TM-8th day	Tir-CTRLL	0.0441812	-1.5064	1.59476	1	Figure 5B
	Cum-CTRLL	0.06146	-1.48912	1.61204	1
	Caf-CTRLL	0.0214783	-1.5291	1.57206	1
	Mix-CTRLL	0.0145158	-1.53606	1.56509	1
	CTRHL-CTRLL	0.151914	-1.39866	1.70249	0.999989
	AVHL-CTRLL	0.279405	-1.27117	1.82998	0.998951
	H2O2.0.75mM-CTRLL	-0.00352644	-1.73713	1.73007	1
	H2O2.1.5mM-CTRLL	27.7097	25.9761	29.4433	2.25375e-14
	Cum-Tir	0.0172788	-1.5333	1.56786	1
	Caf-Tir	-0.0227029	-1.57328	1.52788	1
	Mix-Tir	-0.0296654	-1.58024	1.52091	1
	CTRHL-Tir	0.107733	-1.44285	1.65831	0.999999
	AVHL-Tir	0.235223	-1.31535	1.7858	0.999697
	H2O2.0.75mM-Tir	-0.0477077	-1.78131	1.68589	1
	H2O2.1.5mM-Tir	27.6655	25.9319	29.3991	2.25375e-14
	Caf-Cum	-0.0399818	-1.59056	1.5106	1
	Mix-Cum	-0.0469442	-1.59752	1.50363	1
	CTRHL-Cum	0.0904538	-1.46012	1.64103	1
	AVHL-Cum	0.217945	-1.33263	1.76852	0.999827
	H2O2.0.75mM-Cum	-0.0649865	-1.79859	1.66861	1
	H2O2.1.5mM-Cum	27.6482	25.9146	29.3818	2.25375e-14
	Mix-Caf	-0.00696248	-1.55754	1.54362	1
	CTRHL-Caf	0.130436	-1.42014	1.68101	0.999997
	AVHL-Caf	0.257926	-1.29265	1.8085	0.999408
	H2O2.0.75mM-Caf	-0.0250047	-1.7586	1.70859	1
	H2O2.1.5mM-Caf	27.6882	25.9546	29.4218	2.25375e-14
	CTRHL-Mix	0.137398	-1.41318	1.68798	0.999995
	AVHL-Mix	0.264889	-1.28569	1.81547	0.999283
	H2O2.0.75mM-Mix	-0.0180422	-1.75164	1.71556	1
	H2O2.1.5mM-Mix	27.6952	25.9616	29.4288	2.25375e-14
	AVHL-CTRHL	0.127491	-1.42309	1.67807	0.999997
	H2O2.0.75mM-CTRHL	-0.15544	-1.88904	1.57816	0.999994
	H2O2.1.5mM-CTRHL	27.5578	25.8242	29.2914	2.25375e-14
	H2O2.0.75mM-AVHL	-0.282931	-2.01653	1.45067	0.999484
	H2O2.1.5mM-AVHL	27.4303	25.6967	29.1639	2.25375e-14
	H2O2.1.5mM-H2O2.0.75mM	27.7132	25.8142	29.6123	2.26485e-14

### Sheet: Supplementary Table 3
Supplementary Table 3. Summary of two-way ANOVA Tukey's post hoc. Results of Tukey's post hoc test for significant findings conducted on D. salina for the OMWW growth characterization.
Tukey's post hoc test		Difference in Means	Lower	Upper	adjustaed p-value	Figure
Parameter	Comparison
Chlorophyll a	Ctr-AV	1.6145	1.23291	1.99609	1.02042e-05	7A
	LL-HL	0.734167	0.352572	1.11576	0.00217772
	Ctr:HL-AV:HL	1.377	0.627578	2.12642	0.00165271
	AV:LL-AV:HL	0.496667	-0.252755	1.24609	0.224954
	Ctr:LL-AV:HL	2.34867	1.59924	3.09809	3.85121e-05
	AV:LL-Ctr:HL	-0.880333	-1.62976	-0.130911	0.022991
	Ctr:LL-Ctr:HL	0.971667	0.222245	1.72109	0.0136
	Ctr:LL-AV:LL	1.852	1.10258	2.60142	0.000217357
Chlorophyll b	Ctr-AV	0.3995	0.278766	0.520234	6.12822e-05	7B
	LL-HL	0.318167	0.197433	0.4389	0.000296923
	Ctr:HL-AV:HL	0.380333	0.143222	0.617444	0.00391942
	AV:LL-AV:HL	0.299	0.061889	0.536111	0.0158231
	Ctr:LL-AV:HL	0.717667	0.480556	0.954778	4.98512e-05
	AV:LL-Ctr:HL	-0.0813333	-0.318444	0.155778	0.700296
	Ctr:LL-Ctr:HL	0.337333	0.100222	0.574444	0.00804588
	Ctr:LL-AV:LL	0.418667	0.181556	0.655778	0.00213931
Chlrophyll a/Chlorophyll b	Ctr-AV	0.249667	0.0474153	0.451918	0.0215911	7C
	LL-HL	-0.298	-0.500251	-0.0957486	0.00939238
	Ctr:HL-AV:HL	0.078	-0.319206	0.475206	0.919879
	AV:LL-AV:HL	-0.469667	-0.866872	-0.072461	0.0222261
	Ctr:LL-AV:HL	-0.0483333	-0.445539	0.348872	0.978542
	AV:LL-Ctr:HL	-0.547667	-0.944872	-0.150461	0.00963637
	Ctr:LL-Ctr:HL	-0.126333	-0.523539	0.270872	0.743936
	Ctr:LL-AV:LL	0.421333	0.0241276	0.818539	0.0380656
Carotenoids	Ctr-AV	3.1245	1.25206	4.99694	0.00489148	7D
	LL-HL	-0.295167	-2.1676	1.57727	0.72564
	Ctr:HL-AV:HL	2.437	-1.24032	6.11432	0.224975
	AV:LL-AV:HL	-0.982667	-4.65998	2.69465	0.826913
	Ctr:LL-AV:HL	2.82933	-0.847984	6.50665	0.141332
	AV:LL-Ctr:HL	-3.41967	-7.09698	0.257651	0.0686159
	Ctr:LL-Ctr:HL	0.392333	-3.28498	4.06965	0.98528
	Ctr:LL-AV:LL	3.812	0.134682	7.48932	0.0424079
Proteins	Ctr-AV	-114.449	-123.54	-105.358	1.22407e-06	8A
	LL-HL	84.2567	75.1653	93.3481	3.77054e-06
	Ctr:HL-AV:HL	-34.8108	-54.2648	-15.3567	0.00454422
	AV:LL-AV:HL	173.257	153.803	192.711	3.5312e-06
	Ctr:LL-AV:HL	-23.1604	-40.9194	-5.40138	0.0177902
	AV:LL-Ctr:HL	208.068	188.613	227.522	1.32786e-06
	Ctr:LL-Ctr:HL	11.6504	-6.10865	29.4094	0.190191
	Ctr:LL-AV:LL	-196.417	-214.176	-178.658	1.1177e-06
Carbohydrates	Ctr-AV	-1.16632	-1.51294	-0.819709	0.00017332	8B
	LL-HL	-0.0624636	-0.416227	0.2913	0.680802
	Ctr:HL-AV:HL	-1.28499	-2.06033	-0.509656	0.00491839
	AV:LL-AV:HL	-0.161355	-0.86914	0.546429	0.857012
	Ctr:LL-AV:HL	-1.24857	-1.95635	-0.540782	0.00357042
	AV:LL-Ctr:HL	1.12364	0.415855	1.83142	0.00611218
	Ctr:LL-Ctr:HL	0.0364282	-0.671356	0.744213	0.997766
	Ctr:LL-AV:LL	-1.08721	-1.72027	-0.45415	0.00410005
Lipids	Ctr-AV	-0.443499	-0.736573	-0.150425	0.0100546	8C
	LL-HL	0.233548	-0.0655691	0.532665	0.104631
	Ctr:HL-AV:HL	-0.0993977	-0.754968	0.556173	0.949939
	AV:LL-AV:HL	0.520299	-0.0781522	1.11875	0.085052
	Ctr:LL-AV:HL	-0.152601	-0.751052	0.44585	0.814126
	AV:LL-Ctr:HL	0.619697	0.0212455	1.21815	0.0434249
	Ctr:LL-Ctr:HL	-0.0532031	-0.651654	0.545248	0.988883
	Ctr:LL-AV:LL	-0.6729	-1.20817	-0.137629	0.0187392
Reduction index	Ctr-AV	-0.0648485	-0.403542	0.273845	0.670525	9
	LL-HL	-0.541381	-0.880074	-0.202687	0.00616555
	Ctr:HL-AV:HL	-0.749597	-1.41476	-0.0844303	0.0283618
	AV:LL-AV:HL	-1.22613	-1.8913	-0.560963	0.0016183
	Ctr:LL-AV:HL	-0.606229	-1.2714	0.0589375	0.0746209
	AV:LL-Ctr:HL	-0.476532	-1.1417	0.188635	0.178503
	Ctr:LL-Ctr:HL	0.143368	-0.521799	0.808535	0.898005
	Ctr:LL-AV:LL	0.6199	-0.0452668	1.28507	0.0679942
